# Primary metabolism underpins the execution of immune responses in different tissues of the same plant

**DOI:** 10.1101/2025.10.11.681807

**Authors:** Emma C. Raven, Rhea Stringer, Catherine Walker, Hannah Rae Thomas, Christine Faulkner

## Abstract

Cell-surface perception of microbes triggers a range of rapid immune responses in plants that include the induction of cell isolation by plasmodesmal closure, the production of reactive oxygen species, and changes to gene expression. Here, we identify that some of these immune response are differentially executed in leaves of different ages in the same plant. We observed that when compared to mature leaves, young, expanding leaves do not close their plasmodesmata, have a reduced transcriptional response to immune elicitors, and are more susceptible to a bacterial pathogen. Disconnecting leaf age from physiology, we determined that both plasmodesmal closure and the magnitude of transcriptional responses are dependent on whether the leaf is a carbon sink or a carbon source. To probe the relevance of differential regulation of plasmodesmata in sink and source tissues, we forced plasmodesmal closure in young sink leaves and found this perturbed the normal outputs of growth and defence. Thus, we propose that sink leaves do not close their plasmodesmata during immune reponses to prioritise carbon use for growth over defence, and consequently that primary metabolism underpins different immune response profiles in different leaves of the same plant.
