## Supplemental Dataset S2 for "Primary metabolism underpins the execution of immune responses in different tissues of the same plant"

### Sheet: Mature_Young_chitin
Age	Treatment	Cells_showing_GFP
Mature	Mock	7
Mature	Mock	1
Mature	Mock	1
Mature	Mock	27
Mature	Mock	13
Mature	Mock	4
Mature	Mock	22
Mature	Mock	11
Mature	Mock	6
Mature	Mock	4
Mature	Mock	3
Mature	Mock	11
Mature	Mock	3
Mature	Mock	15
Mature	Mock	5
Mature	Mock	12
Mature	Mock	5
Mature	Mock	23
Mature	Mock	5
Mature	Mock	3
Mature	Chitin	17
Mature	Chitin	26
Mature	Chitin	2
Mature	Chitin	1
Mature	Chitin	4
Mature	Chitin	1
Mature	Chitin	2
Mature	Chitin	2
Mature	Chitin	1
Mature	Chitin	1
Mature	Chitin	22
Mature	Chitin	1
Mature	Chitin	24
Mature	Chitin	1
Mature	Chitin	1
Mature	Chitin	2
Mature	Chitin	1
Mature	Chitin	2
Mature	Chitin	1
Mature	Chitin	13
Mature	Chitin	1
Mature	Chitin	3
Mature	Chitin	1
Mature	Chitin	13
Mature	Mock	7
Mature	Mock	1
Mature	Mock	6
Mature	Chitin	1
Mature	Chitin	1
Mature	Chitin	1
Mature	Chitin	7
Mature	Chitin	1
Mature	Chitin	7
Mature	Chitin	2
Mature	Chitin	1
Mature	Chitin	2
Mature	Chitin	1
Mature	Chitin	3
Mature	Chitin	2
Mature	Chitin	3
Mature	Chitin	1
Mature	Chitin	1
Mature	Chitin	1
Mature	Chitin	2
Mature	Chitin	2
Mature	Chitin	1
Mature	Chitin	3
Mature	Chitin	4
Mature	Chitin	8
Mature	Chitin	5
Mature	Chitin	4
Mature	Chitin	4
Mature	Chitin	2
Mature	Chitin	1
Mature	Chitin	1
Mature	Chitin	4
Mature	Chitin	9
Mature	Chitin	3
Mature	Chitin	2
Mature	Chitin	1
Mature	Chitin	1
Mature	Chitin	1
Mature	Chitin	3
Mature	Mock	13
Mature	Mock	5
Mature	Mock	3
Mature	Mock	1
Mature	Mock	2
Mature	Mock	11
Mature	Mock	1
Mature	Mock	13
Mature	Mock	17
Mature	Mock	2
Mature	Mock	10
Mature	Mock	1
Mature	Mock	9
Mature	Mock	14
Mature	Mock	1
Mature	Mock	6
Mature	Mock	4
Mature	Mock	1
Mature	Mock	7
Mature	Mock	6
Mature	Mock	1
Mature	Mock	3
Mature	Mock	5
Mature	Mock	7
Mature	Mock	7
Mature	Mock	7
Mature	Mock	8
Mature	Mock	9
Mature	Mock	1
Mature	Mock	4
Mature	Mock	10
Mature	Mock	12
Mature	Mock	5
Mature	Chitin	1
Mature	Chitin	15
Mature	Chitin	15
Mature	Chitin	1
Mature	Chitin	12
Mature	Chitin	3
Mature	Chitin	1
Mature	Chitin	5
Mature	Chitin	15
Mature	Chitin	2
Mature	Chitin	1
Mature	Chitin	6
Mature	Chitin	3
Mature	Chitin	1
Mature	Chitin	2
Mature	Chitin	2
Mature	Mock	4
Mature	Mock	8
Mature	Mock	7
Mature	Mock	4
Mature	Mock	1
Mature	Mock	10
Mature	Mock	21
Mature	Mock	1
Mature	Mock	5
Mature	Mock	1
Mature	Mock	1
Mature	Mock	5
Mature	Mock	10
Mature	Mock	3
Mature	Mock	21
Mature	Mock	1
Mature	Mock	1
Mature	Chitin	1
Mature	Chitin	5
Mature	Chitin	1
Mature	Chitin	5
Mature	Chitin	1
Mature	Chitin	3
Mature	Chitin	4
Mature	Chitin	1
Mature	Chitin	1
Mature	Chitin	1
Mature	Chitin	5
Mature	Chitin	1
Mature	Chitin	4
Mature	Chitin	3
Mature	Chitin	5
Mature	Chitin	6
Mature	Chitin	2
Mature	Chitin	1
Mature	Chitin	6
Mature	Mock	37
Mature	Mock	36
Mature	Mock	1
Mature	Mock	1
Mature	Mock	7
Mature	Mock	5
Mature	Mock	4
Mature	Mock	14
Mature	Mock	9
Mature	Mock	10
Mature	Mock	31
Mature	Mock	4
Mature	Mock	13
Mature	Mock	3
Mature	Mock	3
Mature	Mock	3
Young	Chitin	11
Young	Chitin	7
Young	Chitin	8
Young	Chitin	9
Young	Chitin	1
Young	Chitin	2
Young	Chitin	23
Young	Chitin	19
Young	Chitin	11
Young	Chitin	34
Young	Chitin	22
Young	Chitin	5
Young	Chitin	23
Young	Chitin	62
Young	Chitin	17
Young	Chitin	11
Young	Chitin	3
Young	Chitin	14
Young	Chitin	15
Young	Chitin	9
Young	Chitin	12
Young	Chitin	6
Young	Chitin	4
Young	Chitin	6
Young	Chitin	1
Young	Chitin	2
Young	Chitin	6
Young	Chitin	1
Young	Chitin	11
Young	Chitin	2
Young	Chitin	3
Young	Chitin	7
Young	Chitin	14
Young	Chitin	14
Young	Chitin	1
Young	Chitin	9
Young	Chitin	11
Young	Chitin	6
Young	Chitin	3
Young	Chitin	8
Young	Chitin	9
Young	Chitin	2
Young	Chitin	19
Young	Chitin	8
Young	Chitin	1
Young	Chitin	18
Young	Chitin	1
Young	Chitin	1
Young	Chitin	36
Young	Chitin	20
Young	Chitin	25
Young	Chitin	8
Young	Chitin	7
Young	Chitin	32
Young	Chitin	11
Young	Chitin	13
Young	Chitin	25
Young	Chitin	38
Young	Chitin	15
Young	Chitin	11
Young	Chitin	19
Young	Chitin	3
Young	Chitin	3
Young	Chitin	4
Young	Chitin	40
Young	Chitin	25
Young	Chitin	14
Young	Chitin	5
Young	Chitin	12
Young	Chitin	11
Young	Chitin	23
Young	Chitin	9
Young	Chitin	8
Young	Chitin	17
Young	Chitin	1
Young	Chitin	1
Young	Chitin	1
Young	Chitin	13
Young	Chitin	10
Young	Chitin	11
Young	Chitin	12
Young	Chitin	1
Young	Chitin	1
Young	Chitin	8
Young	Chitin	10
Young	Chitin	8
Young	Chitin	10
Young	Chitin	5
Young	Chitin	1
Young	Chitin	19
Young	Chitin	9
Young	Chitin	8
Young	Chitin	15
Young	Chitin	34
Young	Chitin	6
Young	Mock	21
Young	Mock	4
Young	Mock	4
Young	Mock	10
Young	Mock	52
Young	Mock	4
Young	Mock	3
Young	Mock	21
Young	Mock	16
Young	Mock	1
Young	Mock	40
Young	Mock	30
Young	Mock	12
Young	Mock	9
Young	Mock	1
Young	Mock	1
Young	Mock	26
Young	Mock	2
Young	Mock	29
Young	Mock	7
Young	Mock	9
Young	Mock	12
Young	Mock	16
Young	Mock	21
Young	Mock	19
Young	Mock	1
Young	Mock	1
Young	Mock	23
Young	Mock	2
Young	Mock	1
Young	Mock	6
Young	Mock	28
Young	Mock	16
Young	Mock	5
Young	Mock	13
Young	Mock	5
Young	Mock	60
Young	Mock	17
Young	Mock	1
Young	Mock	23
Young	Mock	6
Young	Mock	3
Young	Mock	19
Young	Mock	1
Young	Mock	25
Young	Mock	8
Young	Mock	13
Young	Mock	20
Young	Mock	39
Young	Mock	1
Young	Mock	3
Young	Mock	1
Young	Mock	2
Young	Mock	1
Young	Mock	1
Young	Mock	11
Young	Mock	7
Young	Mock	1
Young	Mock	1
Young	Mock	1
Young	Chitin	30
Young	Chitin	10
Young	Chitin	1
Young	Chitin	15
Young	Chitin	1
Young	Chitin	1
Young	Chitin	1
Young	Chitin	11
Young	Chitin	14
Young	Chitin	3
Young	Chitin	2
Young	Chitin	1
Young	Chitin	14
Young	Chitin	1
Young	Chitin	8
Young	Chitin	24
Young	Chitin	10
Young	Chitin	1
Young	Chitin	1
Young	Chitin	5
Young	Chitin	8
Young	Chitin	7
Young	Chitin	55
Young	Chitin	13
Young	Chitin	34
Young	Chitin	13
Young	Chitin	1
Young	Chitin	30
Young	Chitin	31
Young	Chitin	16
Young	Chitin	14
Young	Chitin	8
Young	Chitin	12
Young	Chitin	1
Young	Chitin	6
Young	Chitin	3
Young	Chitin	19
Young	Chitin	22
Young	Chitin	62
Young	Chitin	8
Young	Chitin	25
Young	Chitin	15
Young	Chitin	21
Young	Chitin	1
Young	Chitin	12
Young	Chitin	26
Young	Chitin	6
Young	Chitin	10
Young	Chitin	13
Young	Chitin	16
Young	Chitin	2
Young	Chitin	5
Young	Chitin	9
Young	Chitin	4
Young	Chitin	4
Young	Chitin	1
Young	Chitin	6
Young	Chitin	18
Young	Chitin	7
Young	Chitin	14
Young	Chitin	1
Young	Chitin	10
Young	Chitin	11
Young	Chitin	17
Young	Chitin	11
Young	Chitin	4
Young	Chitin	16
Young	Chitin	14
Young	Chitin	4
Young	Chitin	3
Young	Chitin	6
Young	Chitin	3
Young	Chitin	14
Young	Chitin	12
Young	Chitin	14
Young	Chitin	19
Young	Chitin	5
Young	Mock	1
Young	Mock	3
Young	Mock	3
Young	Mock	4
Young	Mock	6
Young	Mock	5
Young	Mock	5
Young	Mock	9
Young	Mock	1
Young	Mock	1
Young	Mock	1
Young	Mock	18
Young	Mock	12
Young	Mock	8
Young	Mock	5
Young	Mock	11
Young	Mock	1
Young	Mock	7
Young	Mock	12
Young	Mock	6
Young	Mock	2
Young	Mock	2
Young	Mock	1
Young	Mock	1
Young	Mock	8
Young	Mock	6
Young	Mock	1
Young	Mock	8
Young	Mock	1
Young	Mock	1
Young	Mock	1
Young	Mock	9
Young	Mock	2
Young	Mock	4
Young	Mock	14
Young	Mock	1
Young	Mock	4
Young	Mock	1
Young	Mock	14
Young	Mock	1
Young	Mock	2
Young	Mock	12
Young	Mock	21
Young	Mock	5
Young	Mock	27
Young	Mock	9
Young	Mock	21
Young	Mock	5
Young	Mock	12
Young	Mock	3
Young	Mock	33
Young	Mock	10
Young	Mock	30
Young	Mock	4
Young	Mock	3
Young	Mock	6
Young	Mock	7
Young	Mock	31
Young	Mock	2
Young	Mock	30
Young	Mock	10
Young	Mock	5
Young	Mock	24
Young	Mock	28
Young	Mock	4
Young	Mock	28
Young	Mock	9
Young	Mock	1
Young	Mock	10
Young	Mock	7
Young	Mock	3
Young	Mock	3
Young	Mock	7
Young	Mock	4
Young	Mock	1
Young	Mock	17
Young	Mock	20
Young	Mock	9
Young	Mock	3
Young	Mock	12
Young	Mock	1
Young	Mock	13
Young	Mock	15
Young	Mock	1
Young	Mock	9
Young	Mock	9
Young	Mock	7
Young	Mock	5
Young	Mock	17
Young	Mock	3
Young	Mock	12
Young	Mock	1
Young	Mock	11
Young	Mock	1
Young	Mock	10
Young	Mock	5
Young	Mock	11
Young	Mock	3
Young	Mock	4
Young	Mock	8
Young	Mock	9
Young	Mock	3
Young	Mock	9
Young	Mock	10
Young	Mock	11
Young	Mock	8
Young	Mock	11
Young	Mock	12
Young	Mock	3
Young	Mock	3
Young	Mock	19
Young	Mock	3
Young	Mock	6
Young	Mock	6
Young	Mock	3
Young	Mock	1
Young	Mock	5
Young	Mock	14
Young	Mock	1
Young	Mock	7
Young	Mock	29
Young	Mock	3
Young	Mock	5
Young	Mock	7
Young	Mock	30
Young	Mock	18
Young	Mock	4

### Sheet: Mature_Young_flg22
Age	Treatment	Cells_showing_GFP
Mature	Flg22	22
Mature	Flg22	1
Mature	Flg22	11
Mature	Flg22	12
Mature	Flg22	5
Mature	Flg22	1
Mature	Flg22	1
Mature	Flg22	4
Mature	Flg22	1
Mature	Flg22	3
Mature	Flg22	66
Mature	Flg22	25
Mature	Flg22	4
Mature	Flg22	1
Mature	Flg22	1
Mature	Flg22	1
Mature	Flg22	15
Mature	Flg22	1
Mature	Flg22	7
Mature	Flg22	2
Mature	Flg22	9
Mature	Flg22	13
Mature	Flg22	12
Mature	Flg22	6
Mature	Flg22	7
Mature	Flg22	1
Mature	Flg22	11
Mature	Mock	15
Mature	Mock	5
Mature	Mock	5
Mature	Mock	4
Mature	Mock	9
Mature	Mock	2
Mature	Mock	3
Mature	Mock	1
Mature	Mock	8
Mature	Mock	9
Mature	Mock	3
Mature	Mock	4
Mature	Mock	8
Mature	Mock	4
Mature	Mock	34
Mature	Mock	4
Mature	Mock	2
Mature	Mock	9
Mature	Mock	19
Mature	Mock	1
Mature	Mock	14
Mature	Mock	5
Mature	Mock	2
Mature	Mock	14
Mature	Mock	12
Mature	Mock	11
Mature	Mock	1
Mature	Mock	12
Mature	Mock	4
Mature	Mock	17
Mature	Mock	4
Mature	Mock	2
Mature	Mock	1
Mature	Mock	5
Mature	Flg22	9
Mature	Flg22	1
Mature	Flg22	2
Mature	Flg22	1
Mature	Flg22	1
Mature	Flg22	1
Mature	Flg22	2
Mature	Flg22	1
Mature	Flg22	3
Mature	Flg22	1
Mature	Flg22	1
Mature	Flg22	2
Mature	Flg22	2
Mature	Flg22	6
Mature	Flg22	3
Mature	Flg22	1
Mature	Flg22	1
Mature	Flg22	1
Mature	Flg22	1
Mature	Flg22	1
Mature	Flg22	1
Mature	Flg22	4
Mature	Flg22	1
Mature	Flg22	1
Mature	Flg22	5
Mature	Flg22	1
Mature	Flg22	1
Mature	Flg22	3
Mature	Flg22	1
Mature	Flg22	1
Mature	Flg22	2
Mature	Flg22	9
Mature	Flg22	1
Mature	Flg22	3
Mature	Flg22	17
Mature	Flg22	3
Mature	Flg22	1
Mature	Flg22	3
Mature	Flg22	3
Mature	Flg22	1
Mature	Flg22	2
Mature	Flg22	3
Mature	Mock	1
Mature	Mock	12
Mature	Mock	3
Mature	Mock	19
Mature	Mock	32
Mature	Mock	4
Mature	Mock	6
Mature	Mock	3
Mature	Mock	10
Mature	Mock	8
Mature	Mock	9
Mature	Mock	10
Mature	Mock	1
Mature	Mock	3
Mature	Mock	3
Mature	Mock	9
Mature	Mock	4
Mature	Mock	1
Mature	Mock	1
Mature	Mock	12
Mature	Mock	8
Mature	Mock	12
Mature	Flg22	5
Mature	Flg22	3
Mature	Flg22	2
Mature	Flg22	1
Mature	Flg22	15
Mature	Flg22	1
Mature	Flg22	4
Mature	Flg22	2
Mature	Flg22	1
Mature	Flg22	2
Mature	Flg22	5
Mature	Flg22	1
Mature	Mock	1
Mature	Mock	3
Mature	Mock	7
Mature	Mock	1
Mature	Mock	11
Mature	Mock	15
Mature	Mock	6
Mature	Mock	12
Mature	Mock	5
Mature	Mock	1
Mature	Mock	7
Mature	Mock	25
Mature	Mock	10
Mature	Mock	7
Mature	Mock	2
Mature	Mock	4
Mature	Mock	3
Mature	Mock	5
Mature	Mock	1
Mature	Mock	23
Mature	Mock	43
Mature	Mock	2
Mature	Flg22	7
Mature	Flg22	5
Mature	Flg22	1
Mature	Flg22	12
Mature	Flg22	3
Mature	Flg22	4
Mature	Flg22	9
Mature	Flg22	1
Mature	Flg22	2
Mature	Flg22	4
Mature	Flg22	1
Mature	Flg22	1
Mature	Flg22	1
Mature	Flg22	14
Mature	Flg22	3
Mature	Flg22	4
Mature	Flg22	2
Mature	Flg22	6
Mature	Flg22	1
Mature	Flg22	1
Mature	Flg22	3
Mature	Flg22	25
Mature	Flg22	11
Mature	Flg22	2
Mature	Flg22	1
Mature	Flg22	2
Mature	Mock	7
Mature	Mock	1
Mature	Mock	16
Mature	Mock	5
Mature	Mock	11
Mature	Mock	11
Mature	Mock	15
Mature	Mock	3
Mature	Mock	19
Mature	Mock	22
Mature	Mock	3
Mature	Flg22	1
Mature	Flg22	8
Mature	Flg22	2
Mature	Flg22	3
Mature	Flg22	4
Mature	Flg22	1
Mature	Flg22	1
Mature	Flg22	32
Mature	Flg22	1
Mature	Flg22	1
Mature	Flg22	1
Mature	Flg22	1
Mature	Flg22	19
Mature	Mock	3
Mature	Mock	15
Mature	Mock	16
Mature	Mock	1
Mature	Mock	7
Mature	Mock	6
Mature	Mock	5
Mature	Mock	19
Mature	Mock	5
Mature	Mock	21
Mature	Mock	23
Mature	Mock	8
Mature	Mock	11
Mature	Mock	10
Mature	Mock	16
Mature	Mock	17
Mature	Mock	17
Mature	Mock	11
Mature	Mock	9
Mature	Mock	1
Mature	Mock	28
Mature	Flg22	11
Mature	Flg22	16
Mature	Flg22	7
Young	Flg22	22
Young	Flg22	2
Young	Flg22	4
Young	Flg22	25
Young	Flg22	2
Young	Flg22	13
Young	Flg22	6
Young	Flg22	9
Young	Mock	9
Young	Mock	20
Young	Mock	7
Young	Mock	8
Young	Mock	19
Young	Mock	10
Young	Mock	10
Young	Mock	6
Young	Mock	21
Young	Mock	21
Young	Flg22	4
Young	Flg22	16
Young	Flg22	14
Young	Flg22	14
Young	Flg22	18
Young	Flg22	13
Young	Flg22	33
Young	Flg22	3
Young	Flg22	37
Young	Flg22	22
Young	Flg22	37
Young	Mock	17
Young	Mock	12
Young	Mock	34
Young	Mock	25
Young	Mock	9
Young	Mock	22
Young	Mock	28
Young	Mock	5
Young	Mock	22
Young	Mock	9
Young	Mock	11
Young	Mock	32
Young	flg22	39
Young	flg22	13
Young	flg22	25
Young	flg22	1
Young	flg22	103
Young	flg22	16
Young	flg22	1
Young	flg22	28
Young	flg22	10
Young	flg22	28
Young	flg22	75
Young	flg22	11
Young	flg22	8
Young	flg22	30
Young	flg22	6
Young	flg22	9
Young	flg22	1
Young	flg22	50
Young	flg22	1
Young	flg22	40
Young	flg22	66
Young	flg22	76
Young	flg22	23
Young	flg22	37
Young	flg22	2
Young	flg22	30
Young	flg22	19
Young	flg22	70
Young	flg22	23
Young	flg22	9
Young	flg22	22
Young	flg22	20
Young	flg22	76
Young	flg22	5
Young	flg22	1
Young	flg22	11
Young	flg22	12
Young	flg22	17
Young	flg22	62
Young	flg22	26
Young	flg22	1
Young	flg22	42
Young	flg22	20
Young	flg22	59
Young	flg22	1
Young	flg22	21
Young	flg22	1
Young	flg22	24
Young	flg22	45
Young	flg22	1
Young	flg22	53
Young	flg22	31
Young	flg22	10
Young	flg22	89
Young	flg22	65
Young	flg22	17
Young	flg22	19
Young	flg22	1
Young	flg22	50
Young	flg22	42
Young	flg22	14
Young	flg22	62
Young	flg22	1
Young	flg22	13
Young	flg22	73
Young	flg22	20
Young	flg22	7
Young	flg22	31
Young	flg22	26
Young	flg22	23
Young	flg22	7
Young	flg22	8
Young	flg22	17
Young	flg22	25
Young	flg22	40
Young	flg22	28
Young	flg22	20
Young	flg22	20
Young	flg22	5
Young	flg22	1
Young	flg22	49
Young	flg22	22
Young	flg22	1
Young	flg22	38
Young	flg22	1
Young	flg22	28
Young	flg22	29
Young	flg22	26
Young	flg22	13
Young	flg22	40
Young	flg22	21
Young	flg22	59
Young	flg22	29
Young	flg22	22
Young	flg22	100
Young	Mock	15
Young	Mock	1
Young	Mock	23
Young	Mock	55
Young	Mock	6
Young	Mock	7
Young	Mock	1
Young	Mock	16
Young	Mock	25
Young	Mock	12
Young	Mock	3
Young	Mock	24
Young	Mock	1
Young	Mock	1
Young	Mock	8
Young	Mock	14
Young	Mock	6
Young	Mock	5
Young	Mock	2
Young	Mock	10
Young	Mock	3
Young	Mock	5
Young	Mock	27
Young	Mock	20
Young	Mock	1
Young	Mock	57
Young	Mock	45
Young	Mock	7
Young	Mock	43
Young	Mock	40
Young	Mock	5
Young	Mock	20
Young	Mock	45
Young	Mock	17
Young	Mock	30
Young	Mock	14
Young	Mock	34
Young	Mock	10
Young	Mock	1
Young	Mock	19
Young	Mock	28
Young	Mock	30
Young	Mock	42
Young	Mock	4
Young	Mock	13
Young	Mock	15
Young	Mock	46
Young	Mock	1
Young	Mock	60
Young	Mock	52
Young	Mock	49
Young	Mock	17
Young	Mock	7
Young	Mock	1
Young	Mock	1
Young	Mock	1
Young	Mock	4
Young	Mock	49
Young	Mock	10
Young	Mock	30
Young	Mock	10
Young	Mock	1
Young	Mock	6
Young	Mock	23
Young	Mock	1
Young	Mock	11
Young	Mock	23
Young	Mock	49
Young	Mock	22
Young	Mock	28
Young	Mock	23
Young	Mock	34
Young	Mock	5
Young	Mock	1
Young	Mock	14
Young	Mock	39
Young	Mock	4
Young	Mock	17
Young	Mock	29
Young	Mock	20
Young	Mock	14
Young	Mock	11
Young	Mock	31
Young	Mock	2
Young	Mock	17
Young	Mock	5
Young	Mock	17
Young	Mock	91
Young	Mock	57
Young	Mock	58
Young	Mock	4
Young	Mock	29
Young	Mock	54
Young	Mock	19
Young	Mock	34
Young	Mock	47
Young	Mock	17
Young	Mock	23
Young	Mock	7
Young	Mock	54
Young	Mock	1
Young	Mock	44
Young	Mock	77
Young	Mock	16
Young	Mock	54
Young	Mock	10
Young	Mock	3
Young	Mock	1
Young	Mock	17
Young	Mock	29
Young	Mock	27
Young	Mock	27
Young	Mock	50
Young	Mock	40
Young	Mock	50
Young	Mock	15
Young	Mock	58
Young	Mock	15
Young	Mock	7
Young	Mock	15
Young	Mock	3
Young	Mock	29
Young	Mock	18
Young	Mock	19
Young	Mock	3
Young	Mock	29
Young	Mock	4
Young	Mock	103
Young	Mock	42
Young	Mock	20
Young	Mock	2
Young	Mock	46
Young	Mock	18
Young	Mock	2
Young	Mock	53
Young	Mock	23
Young	Mock	5

### Sheet: Mature_Young_ABA
Age	Treatment	Cells_showing_GFP
Mature	Mock	9
Mature	Mock	12
Mature	ABA	1
Mature	ABA	1
Mature	ABA	5
Mature	ABA	2
Mature	ABA	2
Mature	ABA	2
Mature	ABA	1
Mature	ABA	1
Mature	ABA	6
Mature	ABA	1
Mature	ABA	6
Mature	ABA	4
Mature	ABA	5
Mature	ABA	1
Mature	ABA	1
Mature	ABA	3
Mature	ABA	1
Mature	ABA	5
Mature	ABA	1
Mature	ABA	2
Mature	ABA	3
Mature	ABA	4
Mature	ABA	1
Mature	ABA	2
Mature	ABA	2
Mature	ABA	4
Mature	ABA	3
Mature	ABA	5
Mature	ABA	1
Mature	Mock	14
Mature	Mock	2
Mature	Mock	12
Mature	Mock	5
Mature	Mock	7
Mature	Mock	18
Mature	Mock	5
Mature	Mock	30
Mature	Mock	4
Mature	Mock	5
Mature	Mock	3
Mature	Mock	17
Mature	Mock	19
Mature	Mock	20
Mature	Mock	8
Mature	Mock	10
Mature	Mock	1
Mature	Mock	1
Young	Mock	13
Young	Mock	1
Young	Mock	19
Young	Mock	1
Young	Mock	13
Young	Mock	6
Young	Mock	1
Young	Mock	29
Young	Mock	34
Young	ABA	28
Young	ABA	1
Young	ABA	1
Young	ABA	4
Young	ABA	10
Young	ABA	15
Young	ABA	3
Young	ABA	39
Mature	ABA	6
Mature	ABA	13
Mature	ABA	11
Mature	ABA	5
Mature	ABA	6
Mature	ABA	7
Mature	ABA	3
Young	Mock	14
Young	Mock	8
Young	Mock	19
Young	Mock	19
Young	Mock	21
Young	Mock	22
Young	Mock	5
Young	Mock	56
Young	Mock	12
Young	Mock	22
Young	Mock	4
Young	Mock	1
Young	Mock	51
Young	Mock	15
Young	Mock	24
Young	Mock	12
Young	Mock	28
Young	Mock	17
Young	ABA	16
Young	ABA	5
Young	ABA	1
Young	ABA	1
Young	ABA	11
Young	ABA	1
Young	ABA	40
Young	ABA	1
Young	ABA	10
Young	ABA	6
Young	ABA	35
Young	ABA	22
Young	ABA	9
Young	ABA	13
Young	ABA	8
Young	ABA	89
Young	ABA	6
Mature	Mock	5
Mature	Mock	1
Mature	Mock	2
Mature	Mock	2
Mature	Mock	9
Mature	Mock	20
Mature	Mock	13
Mature	ABA	1
Mature	ABA	1
Mature	ABA	17
Mature	ABA	4
Mature	ABA	1
Mature	ABA	1
Mature	ABA	1
Mature	ABA	13
Mature	ABA	1
Mature	ABA	1
Young	Mock	1
Young	Mock	50
Young	Mock	1
Young	Mock	1
Young	Mock	7
Young	Mock	11
Young	Mock	28
Young	Mock	35
Young	Mock	18
Young	Mock	4
Young	Mock	12
Young	Mock	22
Young	ABA	4
Young	ABA	10
Young	ABA	14
Young	ABA	5
Young	ABA	1
Mature	Mock	13
Mature	Mock	14
Mature	Mock	1
Mature	Mock	24
Mature	Mock	22
Mature	Mock	6
Mature	Mock	9
Mature	Mock	1
Mature	Mock	10
Mature	Mock	1
Mature	Mock	5
Mature	Mock	1
Mature	Mock	4
Mature	Mock	3
Mature	ABA	1
Mature	ABA	4
Mature	ABA	1
Mature	ABA	14
Mature	ABA	4
Mature	ABA	1
Mature	ABA	1
Mature	ABA	1
Mature	ABA	1
Mature	ABA	3
Mature	ABA	1
Mature	ABA	1
Mature	ABA	2
Mature	ABA	17
Mature	ABA	6
Mature	ABA	4
Mature	ABA	3
Mature	ABA	1
Mature	ABA	2
Mature	ABA	1
Mature	ABA	6
Mature	ABA	1
Mature	ABA	2
Mature	ABA	5
Mature	ABA	3
Young	Mock	16
Young	Mock	1
Young	Mock	42
Young	Mock	25
Young	Mock	4
Young	Mock	3
Young	Mock	1
Young	Mock	12
Young	Mock	7
Young	Mock	1
Young	Mock	67
Young	Mock	22
Young	Mock	24
Young	ABA	28
Young	ABA	5
Young	ABA	18
Young	ABA	29
Young	ABA	30
Young	ABA	15
Young	ABA	4
Young	ABA	50
Young	ABA	3
Young	ABA	1
Young	ABA	29
Young	ABA	3
Young	ABA	1
Young	ABA	27
Mature	ABA	17
Mature	ABA	8
Mature	ABA	3
Mature	ABA	3
Mature	ABA	1
Mature	ABA	1
Mature	ABA	9
Mature	ABA	1
Mature	Mock	5
Mature	Mock	27
Mature	Mock	1
Mature	Mock	11
Mature	Mock	23
Mature	Mock	8
Mature	Mock	18
Mature	Mock	12
Mature	Mock	6
Mature	Mock	10
Mature	Mock	11
Mature	Mock	5
Young	Mock	50
Young	Mock	3
Young	Mock	9
Young	Mock	3
Young	Mock	84
Young	Mock	17
Young	Mock	1
Young	Mock	5
Young	Mock	3
Young	Mock	3
Young	Mock	1
Young	Mock	19
Young	Mock	12
Young	Mock	6
Young	Mock	14
Young	Mock	10
Young	Mock	18
Young	Mock	14
Young	Mock	9
Young	Mock	76
Young	Mock	1
Young	Mock	10
Young	Mock	22
Young	Mock	28
Young	Mock	35
Young	Mock	87
Young	Mock	13
Young	ABA	4
Young	ABA	15
Young	ABA	1
Young	ABA	20
Young	ABA	50
Young	ABA	14
Young	ABA	47
Young	ABA	16
Young	ABA	15
Young	ABA	91
Young	ABA	1
Young	ABA	14
Young	ABA	3
Young	ABA	4
Young	ABA	1
Young	ABA	1
Young	ABA	30
Young	ABA	14
Young	ABA	7
Young	ABA	18
Young	ABA	1
Young	ABA	30
Young	ABA	30
Young	ABA	20
Young	ABA	15
Young	ABA	19
Young	ABA	17
Young	ABA	25
Young	ABA	5
Young	ABA	18
Young	ABA	36
Young	ABA	25
Young	ABA	33
Young	ABA	3
Young	ABA	38
Young	ABA	2
Young	ABA	1
Young	Mock	29
Young	Mock	37
Young	Mock	40
Young	Mock	15
Young	Mock	8
Young	Mock	4
Young	Mock	19
Young	Mock	25
Young	Mock	36
Young	Mock	10
Young	Mock	12
Young	Mock	3
Young	Mock	30
Young	Mock	25
Young	Mock	4
Young	Mock	4
Young	Mock	22
Young	Mock	13
Young	Mock	15
Young	ABA	54
Young	ABA	1
Young	ABA	1
Young	ABA	32
Young	ABA	8
Young	ABA	3
Young	ABA	30
Young	ABA	5
Young	ABA	15
Young	ABA	11
Young	ABA	13
Young	ABA	7
Young	ABA	21
Young	ABA	12
Young	ABA	7
Young	ABA	12
Young	ABA	57
Young	ABA	17
Young	ABA	4
Young	ABA	24
Young	ABA	8
Young	ABA	30
Young	ABA	9

### Sheet: Mature_Young_H2O2_SA
Age	Treatment	Cells_showing_GFP
Mature	Mock	12
Mature	Mock	5
Mature	Mock	12
Mature	Mock	1
Mature	Mock	6
Mature	Mock	4
Mature	Mock	9
Mature	Mock	1
Mature	Mock	7
Mature	SA	4
Mature	SA	27
Mature	SA	2
Mature	SA	12
Mature	SA	4
Mature	SA	4
Mature	SA	3
Mature	SA	8
Mature	H2O2	6
Mature	H2O2	1
Mature	H2O2	1
Mature	H2O2	2
Mature	H2O2	1
Mature	H2O2	12
Mature	H2O2	3
Mature	H2O2	13
Mature	H2O2	3
Mature	H2O2	6
Mature	Mock	8
Mature	Mock	2
Mature	Mock	11
Mature	Mock	12
Mature	Mock	9
Mature	Mock	3
Mature	Mock	1
Mature	Mock	4
Mature	Mock	1
Mature	Mock	2
Mature	Mock	48
Mature	Mock	17
Mature	Mock	4
Mature	Mock	9
Mature	Mock	4
Mature	Mock	4
Mature	Mock	10
Mature	SA	8
Mature	SA	3
Mature	SA	13
Mature	SA	5
Mature	SA	5
Mature	SA	3
Mature	SA	7
Mature	SA	2
Mature	SA	1
Mature	SA	5
Mature	SA	10
Mature	H2O2	1
Mature	H2O2	1
Mature	H2O2	1
Mature	H2O2	2
Mature	H2O2	1
Mature	H2O2	2
Mature	H2O2	1
Mature	H2O2	3
Mature	H2O2	2
Mature	H2O2	1
Mature	H2O2	2
Mature	H2O2	7
Mature	H2O2	3
Young	Mock	1
Young	Mock	1
Young	Mock	6
Young	Mock	15
Young	Mock	3
Young	Mock	5
Young	Mock	6
Young	Mock	9
Young	Mock	18
Young	Mock	1
Young	Mock	1
Young	Mock	15
Young	Mock	16
Young	Mock	13
Young	Mock	81
Young	Mock	9
Young	Mock	14
Young	Mock	8
Young	Mock	30
Young	Mock	82
Young	Mock	32
Young	SA	1
Young	SA	12
Young	SA	44
Young	SA	1
Young	SA	36
Young	SA	24
Young	SA	15
Young	SA	39
Young	SA	34
Young	SA	12
Young	SA	75
Young	SA	25
Young	SA	39
Young	SA	11
Young	SA	7
Young	H2O2	1
Young	H2O2	3
Young	H2O2	4
Young	H2O2	4
Young	H2O2	11
Young	H2O2	1
Young	H2O2	1
Young	H2O2	23
Young	H2O2	16
Young	H2O2	1
Young	H2O2	16
Young	H2O2	12
Young	H2O2	7
Young	H2O2	19
Young	H2O2	31
Mature	Mock	17
Mature	Mock	1
Mature	Mock	4
Mature	Mock	4
Mature	Mock	3
Mature	Mock	6
Mature	Mock	4
Young	Mock	1
Young	Mock	8
Young	Mock	1
Young	Mock	1
Young	Mock	1
Young	Mock	37
Young	Mock	13
Young	Mock	57
Young	Mock	31
Young	Mock	28
Young	Mock	2
Young	Mock	3
Young	Mock	14
Young	Mock	37
Young	Mock	8
Young	Mock	6
Young	Mock	10
Young	Mock	10
Young	Mock	38
Young	Mock	4
Young	Mock	60
Young	Mock	13
Young	SA	11
Young	SA	37
Young	SA	4
Young	SA	9
Young	SA	24
Young	SA	1
Young	SA	28
Young	SA	1
Young	H2O2	27
Young	H2O2	38
Young	H2O2	4
Young	H2O2	79
Young	H2O2	55
Young	H2O2	54
Young	H2O2	73
Mature	Mock	9
Mature	Mock	1
Mature	Mock	6
Mature	Mock	2
Mature	Mock	2
Mature	Mock	3
Mature	Mock	9
Mature	Mock	7
Mature	Mock	4
Mature	Mock	15
Young	H2O2	6
Young	H2O2	1
Young	H2O2	11
Young	H2O2	33
Young	H2O2	51
Young	H2O2	1
Young	H2O2	1
Young	H2O2	40
Young	H2O2	38
Young	H2O2	46
Mature	Mock	1
Mature	SA	1
Mature	SA	1
Mature	SA	5
Mature	SA	2
Mature	SA	2
Mature	SA	1
Mature	SA	2
Mature	SA	2
Mature	SA	5
Mature	SA	1
Mature	SA	2
Mature	SA	1
Mature	SA	2
Mature	H2O2	1
Mature	H2O2	10
Mature	H2O2	1
Mature	H2O2	5
Mature	H2O2	1
Mature	H2O2	1
Mature	H2O2	2
Mature	H2O2	1
Mature	H2O2	1
Mature	H2O2	1
Mature	H2O2	1
Mature	H2O2	6
Mature	H2O2	6
Mature	SA	4
Mature	SA	1
Mature	SA	1
Mature	SA	1
Mature	SA	14
Mature	SA	1
Mature	Mock	1
Mature	Mock	9
Mature	Mock	1
Mature	Mock	2
Mature	Mock	1
Mature	Mock	1
Mature	Mock	18
Mature	H2O2	4
Mature	H2O2	1
Mature	H2O2	24
Mature	H2O2	1
Mature	H2O2	3
Mature	H2O2	3
Mature	H2O2	1
Mature	H2O2	3
Mature	H2O2	1
Mature	H2O2	1
Mature	H2O2	1
Mature	H2O2	1
Mature	H2O2	1
Mature	H2O2	3
Mature	H2O2	2
Mature	H2O2	4
Mature	SA	1
Mature	SA	2
Mature	SA	1
Mature	SA	1
Mature	SA	1
Mature	SA	1
Mature	SA	2
Mature	SA	1
Mature	SA	7
Mature	SA	11
Mature	SA	1
Mature	SA	1
Mature	SA	1
Mature	SA	1
Mature	SA	3
Mature	SA	3
Mature	SA	23
Young	Mock	2
Young	Mock	1
Young	Mock	32
Young	Mock	40
Young	Mock	89
Young	Mock	6
Young	Mock	3
Young	Mock	3
Young	Mock	6
Young	Mock	8
Young	Mock	7
Young	Mock	6
Young	Mock	6
Young	Mock	33
Young	Mock	31
Young	Mock	23
Young	Mock	1
Young	Mock	18
Young	Mock	40
Young	Mock	73
Young	SA	6
Young	SA	1
Young	SA	8
Young	SA	1
Young	SA	1
Young	SA	4
Young	SA	6
Young	SA	3
Young	SA	5
Young	SA	7
Young	SA	10
Young	SA	25
Young	SA	5
Young	SA	10
Young	SA	17
Young	SA	17
Young	SA	1
Young	SA	5
Young	SA	28
Young	SA	15
Young	SA	31
Young	SA	1
Young	H2O2	3
Young	H2O2	9
Young	H2O2	11
Young	H2O2	5
Young	H2O2	3
Young	H2O2	1
Young	H2O2	3
Young	H2O2	7
Young	H2O2	8
Young	H2O2	12
Young	H2O2	1
Young	H2O2	1
Young	H2O2	15
Young	H2O2	9
Young	H2O2	6
Young	H2O2	29
Young	H2O2	2
Young	H2O2	34
Mature	SA	32
Mature	SA	16
Mature	SA	4
Mature	SA	9
Mature	SA	5
Mature	SA	4
Mature	SA	1
Mature	SA	1
Mature	SA	13
Mature	SA	1
Mature	SA	26
Mature	SA	6
Mature	SA	4
Mature	Mock	1
Mature	Mock	12
Mature	Mock	38
Mature	Mock	7
Mature	Mock	1
Mature	Mock	3
Mature	Mock	20
Mature	Mock	5
Mature	Mock	3
Mature	Mock	17
Mature	Mock	1
Mature	Mock	1
Mature	Mock	15
Mature	Mock	4
Mature	Mock	1
Mature	H2O2	6
Mature	H2O2	29
Mature	Mock	3
Mature	Mock	19
Mature	Mock	1
Mature	Mock	7
Mature	Mock	11
Mature	Mock	4
Mature	Mock	13
Mature	Mock	11
Mature	Mock	4
Mature	Mock	8
Mature	Mock	3
Mature	Mock	5
Mature	Mock	9
Mature	Mock	16
Mature	Mock	5
Mature	SA	1
Mature	SA	6
Mature	SA	1
Mature	SA	1
Mature	SA	1
Mature	SA	10
Mature	SA	7
Mature	SA	6
Mature	SA	3
Mature	SA	3
Mature	SA	1
Mature	SA	1
Mature	SA	38
Mature	SA	18
Mature	SA	3
Mature	SA	5
Mature	SA	1
Mature	SA	1
Mature	SA	1
Mature	SA	1
Mature	SA	2
Mature	H2O2	23
Mature	H2O2	13
Mature	H2O2	14
Mature	H2O2	7
Mature	H2O2	2
Mature	H2O2	9
Mature	H2O2	1
Mature	H2O2	2
Mature	H2O2	36
Mature	H2O2	1
Mature	H2O2	1
Mature	H2O2	3
Mature	H2O2	2
Mature	H2O2	3
Mature	H2O2	4
Mature	Mock	1
Mature	Mock	1
Mature	Mock	31
Mature	Mock	41
Mature	Mock	4
Mature	Mock	10
Mature	Mock	28
Mature	Mock	4
Mature	Mock	4
Mature	Mock	21
Mature	Mock	25
Mature	Mock	12
Mature	Mock	26
Mature	Mock	10
Mature	Mock	43
Mature	Mock	18
Mature	Mock	17
Mature	Mock	27
Mature	Mock	10
Mature	Mock	20
Mature	Mock	16
Mature	Mock	27
Mature	Mock	12
Mature	H2O2	2
Mature	H2O2	4
Mature	H2O2	22
Mature	H2O2	4
Mature	H2O2	13
Mature	H2O2	17
Mature	H2O2	23
Mature	H2O2	1
Mature	H2O2	1
Mature	H2O2	1
Mature	H2O2	1
Mature	H2O2	6
Mature	H2O2	8
Mature	H2O2	11
Mature	H2O2	2
Mature	H2O2	1
Mature	H2O2	1
Mature	H2O2	3
Mature	H2O2	17
Mature	H2O2	6
Mature	H2O2	4
Mature	H2O2	8
Mature	H2O2	1
Mature	H2O2	7
Mature	H2O2	3
Mature	H2O2	1
Mature	H2O2	2
Mature	H2O2	11
Mature	H2O2	1
Mature	H2O2	6
Mature	H2O2	1
Mature	H2O2	3
Mature	H2O2	2
Mature	H2O2	1
Mature	H2O2	15
Mature	H2O2	4
Mature	H2O2	25
Mature	SA	4
Mature	SA	4
Mature	SA	1
Mature	SA	23
Mature	SA	4
Mature	SA	8
Mature	SA	1
Mature	SA	18
Mature	SA	6
Mature	SA	5
Mature	Mock	10
Mature	Mock	1
Mature	Mock	23
Mature	Mock	5
Mature	Mock	1
Mature	Mock	5
Mature	Mock	3
Mature	Mock	16
Mature	Mock	8
Mature	Mock	5
Mature	Mock	6
Mature	Mock	9
Mature	Mock	6
Mature	Mock	24
Mature	Mock	3
Mature	Mock	1
Mature	Mock	24
Mature	Mock	31
Mature	Mock	5
Mature	Mock	7
Mature	Mock	8
Mature	Mock	31
Mature	Mock	14
Mature	Mock	53
Mature	Mock	27
Mature	Mock	1
Mature	Mock	36
Mature	Mock	27
Mature	Mock	36
Mature	Mock	3
Mature	Mock	28
Mature	Mock	28
Mature	H2O2	4
Mature	H2O2	5
Mature	H2O2	7
Mature	H2O2	1
Mature	H2O2	8
Mature	H2O2	11
Mature	H2O2	1
Mature	H2O2	6
Mature	H2O2	1
Mature	H2O2	9
Mature	H2O2	1
Mature	H2O2	3
Mature	H2O2	1
Mature	H2O2	1
Mature	H2O2	1
Mature	H2O2	13
Mature	H2O2	2
Mature	H2O2	4
Mature	H2O2	1
Mature	H2O2	6
Mature	H2O2	1
Mature	H2O2	2
Mature	H2O2	1
Mature	H2O2	2
Mature	H2O2	6
Mature	H2O2	1
Mature	H2O2	19
Mature	H2O2	15
Mature	SA	13
Mature	SA	1
Mature	SA	1
Mature	SA	1
Mature	SA	3
Mature	SA	5
Mature	SA	3
Mature	SA	14
Mature	SA	4
Mature	SA	1
Mature	SA	1
Mature	SA	5
Mature	SA	1
Mature	SA	1
Mature	SA	1
Mature	SA	3
Mature	SA	1
Mature	SA	4
Mature	SA	4
Mature	SA	2
Mature	SA	3
Mature	SA	4
Mature	SA	2
Mature	SA	2
Mature	SA	6
Mature	SA	6
Mature	SA	1
Mature	SA	15
Mature	SA	4
Mature	SA	4
Mature	SA	3
Mature	SA	1
Mature	SA	1
Mature	SA	1
Mature	SA	1
Mature	SA	3
Mature	SA	1
Mature	SA	4
Mature	SA	3
Mature	SA	7
Mature	SA	1
Mature	SA	1
Mature	SA	3
Mature	Mock	20
Mature	Mock	13
Mature	Mock	30
Mature	Mock	3
Mature	Mock	12
Mature	Mock	28
Mature	Mock	33
Mature	Mock	1
Mature	Mock	11
Mature	Mock	5
Mature	Mock	16
Mature	Mock	7
Mature	Mock	7
Mature	Mock	14
Mature	Mock	12
Mature	Mock	4
Mature	Mock	12
Mature	Mock	7
Mature	Mock	10
Mature	Mock	11
Mature	Mock	15
Mature	Mock	7
Mature	Mock	11
Mature	Mock	4
Mature	Mock	9
Mature	Mock	6
Mature	Mock	6
Mature	Mock	11
Mature	Mock	8
Mature	Mock	3
Mature	Mock	1
Mature	Mock	5
Mature	SA	1
Mature	SA	5
Mature	SA	6
Mature	SA	8
Mature	SA	2
Mature	SA	9
Mature	SA	1
Mature	SA	2
Mature	SA	13
Mature	SA	1
Mature	SA	14
Mature	SA	3
Mature	SA	2
Mature	SA	5
Mature	SA	5
Mature	SA	5
Mature	SA	7
Mature	SA	4
Mature	SA	3
Mature	SA	1
Mature	SA	5
Mature	SA	11
Mature	SA	4
Mature	SA	3
Mature	H2O2	1
Mature	H2O2	12
Mature	H2O2	4
Mature	H2O2	6
Mature	H2O2	3
Mature	H2O2	1
Mature	H2O2	21
Mature	H2O2	12
Mature	H2O2	1
Mature	H2O2	5
Mature	H2O2	3
Mature	H2O2	4
Mature	H2O2	3
Mature	H2O2	4
Mature	H2O2	12
Mature	H2O2	1
Mature	SA	14
Mature	SA	3
Mature	SA	5
Mature	SA	1
Mature	SA	4
Mature	SA	9
Mature	SA	1
Mature	SA	2
Mature	SA	4
Mature	SA	13
Mature	SA	7
Mature	SA	13
Mature	Mock	7
Mature	Mock	16
Mature	Mock	5
Mature	Mock	6
Mature	Mock	12
Mature	Mock	38
Mature	Mock	11
Mature	Mock	1
Mature	Mock	30
Mature	Mock	2
Mature	Mock	29
Mature	H2O2	8
Mature	H2O2	1
Mature	H2O2	17
Mature	H2O2	49
Mature	H2O2	9
Mature	H2O2	1
Mature	H2O2	6
Mature	H2O2	1
Mature	H2O2	1
Mature	H2O2	1
Mature	H2O2	1
Mature	H2O2	15
Mature	H2O2	1
Mature	H2O2	1
Mature	H2O2	2
Mature	H2O2	2
Mature	H2O2	4
Mature	H2O2	20
Mature	H2O2	5
Mature	H2O2	29
Mature	H2O2	12
Mature	H2O2	14
Mature	H2O2	5
Mature	H2O2	9
Mature	H2O2	5
Mature	Mock	6
Mature	Mock	6
Mature	Mock	17
Mature	Mock	17
Mature	Mock	17
Mature	Mock	26
Mature	Mock	16
Mature	Mock	6
Mature	Mock	2
Mature	Mock	15
Mature	Mock	2
Mature	Mock	5
Mature	Mock	10
Mature	Mock	34
Mature	Mock	15
Young	H2O2	9
Young	H2O2	8
Young	H2O2	1
Young	H2O2	10
Young	H2O2	1
Young	H2O2	56
Young	H2O2	37
Young	H2O2	17
Young	H2O2	39
Young	H2O2	9
Young	H2O2	34
Young	H2O2	35
Young	H2O2	29
Young	H2O2	24
Young	H2O2	11
Young	H2O2	26
Young	H2O2	17
Young	H2O2	25
Young	Mock	43
Young	Mock	14
Young	Mock	56
Young	Mock	82
Young	Mock	8
Young	Mock	5
Young	Mock	3
Young	Mock	12
Young	Mock	6
Young	Mock	2
Young	Mock	12
Young	Mock	10
Young	Mock	11
Young	Mock	15
Young	SA	1
Mature	H2O2	1
Mature	H2O2	36
Mature	H2O2	1
Mature	H2O2	3
Mature	H2O2	29
Mature	Mock	2
Mature	Mock	1
Mature	Mock	4
Mature	Mock	2
Mature	Mock	11
Mature	Mock	1
Mature	Mock	1
Mature	Mock	6
Mature	Mock	1
Mature	Mock	1
Mature	SA	1
Mature	SA	4
Mature	SA	1
Mature	SA	4
Mature	SA	4
Young	H2O2	7
Young	H2O2	33
Young	H2O2	6
Young	H2O2	47
Young	H2O2	21
Young	Mock	7
Young	Mock	3
Young	Mock	6
Young	Mock	11
Young	Mock	19
Young	Mock	34
Young	Mock	82
Young	Mock	49
Young	Mock	9
Young	Mock	1
Young	Mock	1
Young	Mock	5
Young	Mock	6
Young	Mock	6
Young	Mock	30
Young	Mock	10
Young	Mock	11
Young	Mock	10
Young	Mock	34
Young	Mock	8
Young	Mock	29
Young	Mock	11
Young	Mock	27
Young	Mock	36
Young	Mock	10
Young	Mock	6
Young	Mock	3
Young	Mock	12
Young	Mock	3
Young	SA	17
Young	SA	1
Young	SA	5
Young	SA	11
Young	SA	9
Young	SA	21
Young	SA	2
Young	SA	19
Young	SA	34
Young	SA	3
Young	SA	18
Young	SA	36
Young	SA	33
Young	SA	7
Young	SA	2
Young	SA	13
Young	SA	4
Young	SA	9
Young	SA	1
Young	SA	6
Young	SA	19
Young	SA	19
Young	SA	31
Young	SA	39
Young	SA	50
Young	SA	11
Young	SA	6
Young	SA	46
Young	SA	36
Young	SA	24
Young	SA	14
Young	SA	12
Young	SA	9
Young	SA	20
Young	SA	22
Young	SA	15
Young	SA	13
Young	SA	13
Young	SA	22
Young	SA	3
Young	SA	63
Mature	H2O2	3
Mature	H2O2	4
Mature	H2O2	3
Mature	H2O2	1
Mature	H2O2	1
Mature	H2O2	1
Mature	H2O2	29
Mature	H2O2	27
Mature	H2O2	1
Mature	H2O2	1
Mature	H2O2	5
Mature	H2O2	3
Mature	H2O2	1
Mature	H2O2	1
Mature	H2O2	8
Mature	H2O2	8
Mature	H2O2	1
Mature	H2O2	3
Mature	Mock	15
Mature	Mock	3
Mature	Mock	16
Mature	Mock	6
Mature	Mock	1
Mature	Mock	7
Mature	Mock	29
Mature	Mock	4
Mature	Mock	15
Mature	Mock	7
Mature	Mock	9
Mature	Mock	26
Mature	Mock	21
Mature	Mock	4
Mature	Mock	1
Mature	SA	12
Mature	SA	16
Mature	SA	5
Mature	SA	1
Mature	SA	4
Mature	SA	4
Mature	SA	17
Mature	SA	4
Mature	SA	1
Mature	SA	2
Mature	SA	4
Mature	SA	1
Mature	SA	1
Young	SA	1
Young	SA	54
Young	SA	7
Young	SA	13
Young	SA	12
Young	SA	20
Young	SA	9
Young	SA	25
Young	SA	1
Young	SA	43
Young	SA	24
Young	SA	26
Young	H2O2	10
Young	H2O2	5
Young	H2O2	4
Young	H2O2	4
Young	H2O2	1
Young	H2O2	12
Young	H2O2	10
Young	H2O2	37
Young	H2O2	26
Young	H2O2	21
Young	H2O2	19
Young	H2O2	3
Young	H2O2	2
Young	H2O2	25
Young	H2O2	1
Young	H2O2	3
Young	H2O2	5
Young	H2O2	1
Young	H2O2	15
Young	H2O2	9
Young	Mock	11
Young	Mock	11
Young	Mock	14
Young	Mock	23
Young	Mock	8
Young	Mock	12
Young	Mock	2
Young	Mock	17
Young	Mock	2
Young	Mock	26
Young	Mock	13
Young	Mock	33
Young	Mock	18
Young	Mock	12
Young	SA	12
Young	SA	15
Young	SA	6
Young	SA	16
Young	SA	5
Young	SA	60
Young	SA	5
Young	SA	27
Young	SA	11
Young	SA	2
Young	SA	7
Young	SA	7
Young	SA	6
Young	SA	4
Young	SA	5
Young	SA	17
Young	SA	20
Young	SA	4

### Sheet: Col0_MP17
Genotype	Cells_showing_GFP
Col	1
Col	4
Col	1
Col	22
Col	10
Col	7
Col	3
Col	1
Col	1
Col	6
Col	20
Col	5
Col	1
Col	1
Col	6
Col	5
Col	7
Col	3
Col	26
Col	2
Col	3
Col	3
Col	6
Col	1
Col	8
Col	1
Col	20
Col	1
Col	1
Col	4
Col	3
Col	4
MP17GFP	1
MP17GFP	1
MP17GFP	1
MP17GFP	1
MP17GFP	1
MP17GFP	1
MP17GFP	1
MP17GFP	1
MP17GFP	1
MP17GFP	1
MP17GFP	1
MP17GFP	1
MP17GFP	1
MP17GFP	2
MP17GFP	1
MP17GFP	1
MP17GFP	1
MP17GFP	1
MP17GFP	1
MP17GFP	6
MP17GFP	1
MP17GFP	3
MP17GFP	1
MP17GFP	1
MP17GFP	1
MP17GFP	1
MP17GFP	1
MP17GFP	1
MP17GFP	1
MP17GFP	1
MP17GFP	2
MP17GFP	1
MP17GFP	1
MP17GFP	1
MP17GFP	1
MP17GFP	1
MP17GFP	2
MP17GFP	1
MP17GFP	1
MP17GFP	3
MP17GFP	4
Col	2
Col	3
Col	1
Col	1
Col	3
Col	4
Col	1
Col	1
Col	23
Col	31
Col	23
Col	15
Col	1
Col	23
Col	2
Col	9
Col	8
Col	9
Col	2
Col	2
Col	1
Col	1
Col	2
Col	5
Col	17
Col	2
MP17GFP	1
MP17GFP	3
MP17GFP	1
MP17GFP	1
MP17GFP	1
MP17GFP	1
MP17GFP	1
MP17GFP	4
MP17GFP	1
MP17GFP	1
MP17GFP	1
MP17GFP	7
MP17GFP	1
MP17GFP	3
MP17GFP	2
MP17GFP	1
MP17GFP	2
MP17GFP	2
MP17GFP	2
MP17GFP	2
MP17GFP	5
MP17GFP	1
MP17GFP	3
MP17GFP	3
MP17GFP	1
MP17GFP	2
MP17GFP	2
MP17GFP	7
MP17GFP	1
MP17GFP	1
MP17GFP	3
MP17GFP	6
Col	1
Col	17
Col	2
Col	13
Col	1
Col	3
Col	1
Col	9
Col	3
Col	1
Col	10
Col	1
Col	2
Col	6
Col	1
Col	2
Col	1
Col	2
Col	1
Col	3
Col	2
Col	15
Col	2
Col	1
Col	7
Col	3
Col	1
Col	3
Col	1
Col	3
Col	2
Col	1
Col	1
Col	3
Col	7
Col	1
Col	2
Col	3
Col	5
Col	16
Col	4
MP17GFP	1
MP17GFP	1
MP17GFP	1
MP17GFP	1
MP17GFP	4
MP17GFP	2
MP17GFP	2
MP17GFP	1
MP17GFP	2
MP17GFP	1
MP17GFP	3
MP17GFP	2
MP17GFP	1
MP17GFP	2
MP17GFP	6
MP17GFP	2
MP17GFP	1
MP17GFP	1
MP17GFP	2
MP17GFP	1
MP17GFP	3
MP17GFP	3
MP17GFP	1
MP17GFP	1
MP17GFP	1
MP17GFP	1
MP17GFP	1
MP17GFP	2
MP17GFP	1
MP17GFP	1
MP17GFP	2
MP17GFP	3
MP17GFP	1
MP17GFP	1
MP17GFP	1
MP17GFP	2
MP17GFP	3
MP17GFP	3
MP17GFP	1
MP17GFP	1
MP17GFP	2
MP17GFP	2
MP17GFP	1
MP17GFP	3

### Sheet: cher1_chitin
Genotype	Treatment	Cells_showing_GFP
cher1	Chitin	3
cher1	Chitin	7
cher1	Chitin	3
cher1	Chitin	6
cher1	Chitin	1
cher1	Chitin	10
cher1	Chitin	20
cher1	Chitin	11
cher1	Chitin	10
cher1	Chitin	2
cher1	Chitin	1
cher1	Chitin	1
cher1	Chitin	2
cher1	Chitin	1
cher1	Chitin	4
cher1	Chitin	1
cher1	Chitin	9
cher1	Chitin	1
cher1	Chitin	6
cher1	Chitin	18
cher1	Chitin	2
cher1	Chitin	12
cher1	Chitin	4
cher1	Mock	1
cher1	Mock	1
cher1	Mock	2
cher1	Mock	16
cher1	Mock	3
cher1	Mock	12
cher1	Mock	1
cher1	Mock	3
cher1	Mock	19
cher1	Mock	7
cher1	Mock	21
cher1	Mock	8
cher1	Mock	6
cher1	Chitin	2
cher1	Chitin	3
cher1	Chitin	1
cher1	Chitin	2
cher1	Chitin	1
cher1	Chitin	2
cher1	Chitin	4
cher1	Chitin	2
cher1	Chitin	1
cher1	Chitin	1
cher1	Chitin	3
cher1	Chitin	1
cher1	Chitin	14
cher1	Chitin	11
cher1	Chitin	8
cher1	Chitin	2
cher1	Chitin	4
cher1	Chitin	6
cher1	Chitin	12
cher1	Chitin	4
cher1	Mock	6
cher1	Mock	8
cher1	Mock	17
cher1	Mock	1
cher1	Mock	1
cher1	Mock	40
cher1	Mock	25
cher1	Mock	20
cher1	Mock	43
cher1	Mock	25
cher1	Mock	24
cher1	Mock	11
cher1	Mock	15
cher1	Mock	9
cher1	Mock	4
cher1	Mock	13
cher1	Mock	1
cher1	Mock	38
cher1	Mock	16
cher1	Mock	26
cher1	Mock	25
cher1	Mock	24
cher1	Mock	26
cher1	Mock	18
cher1	Mock	11
cher1	Mock	13
cher1	Mock	8

### Sheet: icals3m
LeaveAge	Treatment	Cells_showing_GFP
Young	Estradiol	7
Young	Estradiol	2
Young	Estradiol	1
Young	Estradiol	2
Young	Estradiol	1
Young	Estradiol	6
Young	Estradiol	1
Young	Estradiol	3
Young	Estradiol	1
Young	Estradiol	1
Young	Estradiol	9
Young	Estradiol	4
Young	Estradiol	13
Young	Estradiol	6
Young	Estradiol	1
Young	Estradiol	5
Young	Estradiol	10
Young	Estradiol	1
Young	Estradiol	3
Young	Estradiol	3
Young	Estradiol	1
Young	Estradiol	22
Young	Estradiol	1
Young	Estradiol	20
Young	Estradiol	1
Young	Estradiol	1
Young	Estradiol	1
Young	Estradiol	5
Young	Estradiol	1
Young	Estradiol	1
Young	Estradiol	5
Young	Estradiol	1
Young	Estradiol	1
Young	Estradiol	1
Young	Estradiol	8
Young	Estradiol	7
Young	Estradiol	1
Young	Estradiol	20
Young	Estradiol	7
Young	Estradiol	1
Young	Estradiol	1
Young	Estradiol	2
Young	Estradiol	1
Young	Estradiol	1
Young	Estradiol	1
Young	Estradiol	1
Young	Estradiol	2
Young	Estradiol	7
Young	Estradiol	7
Young	Estradiol	2
Young	Estradiol	12
Mature	Estradiol	4
Mature	Estradiol	1
Mature	Estradiol	1
Mature	Estradiol	1
Mature	Estradiol	1
Mature	Estradiol	1
Young	Mock	24
Young	Mock	3
Young	Mock	11
Young	Mock	24
Young	Mock	38
Young	Mock	3
Young	Mock	14
Young	Mock	2
Young	Mock	33
Young	Mock	8
Young	Mock	8
Young	Mock	1
Young	Mock	5
Young	Mock	9
Young	Mock	2
Young	Mock	1
Young	Mock	1
Young	Mock	3
Young	Mock	2
Young	Mock	12
Young	Mock	32
Young	Mock	30
Young	Mock	1
Young	Mock	23
Young	Mock	17
Young	Mock	11
Young	Mock	23
Young	Mock	5
Young	Mock	10
Young	Mock	12
Young	Mock	9
Young	Mock	6
Young	Mock	9
Young	Mock	2
Young	Mock	10
Young	Mock	1
Young	Mock	17
Young	Mock	2
Young	Mock	31
Young	Mock	1
Young	Mock	10
Young	Mock	32
Young	Mock	110
Young	Mock	1
Young	Mock	18
Young	Mock	15
Young	Mock	77
Young	Mock	36
Mature	Mock	2
Mature	Mock	2
Mature	Mock	5
Mature	Mock	1
Mature	Mock	12
Mature	Mock	6
Mature	Mock	1
Mature	Mock	6
Mature	Mock	9
Mature	Mock	7
Mature	Mock	1
Mature	Mock	4
Mature	Mock	7
Mature	Mock	2
Mature	Mock	4
Mature	Mock	1
Mature	Mock	19
Mature	Mock	6
Mature	Mock	8
Mature	Mock	1
Mature	Mock	3
Mature	Mock	10
Mature	Mock	2
Mature	Mock	11
Mature	Mock	1
Mature	Mock	4
Mature	Mock	4
Mature	Mock	18
Mature	Mock	1
Mature	Mock	7
Mature	Mock	4
Mature	Mock	45
Mature	Mock	2
Mature	Mock	5
Mature	Mock	6
Mature	Mock	6
Mature	Mock	7
Mature	Mock	12
Mature	Mock	2
Mature	Estradiol	1
Mature	Estradiol	1
Mature	Estradiol	1
Mature	Estradiol	1
Mature	Estradiol	1
Mature	Estradiol	1
Mature	Estradiol	3
Mature	Estradiol	6
Mature	Estradiol	1
Mature	Estradiol	4
Mature	Estradiol	1
Mature	Estradiol	1
Mature	Estradiol	1
Mature	Estradiol	1
Mature	Estradiol	1
Mature	Estradiol	1
Mature	Estradiol	1
Mature	Estradiol	11
Mature	Estradiol	1
Mature	Estradiol	3
Mature	Estradiol	1
Mature	Estradiol	6
Mature	Estradiol	1
Mature	Estradiol	1
Mature	Estradiol	1
Mature	Estradiol	1
Mature	Estradiol	1
Mature	Estradiol	1
Mature	Estradiol	4
Mature	Estradiol	4
Mature	Estradiol	1
Mature	Estradiol	1
Mature	Estradiol	1
Mature	Estradiol	1
Mature	Estradiol	1
Mature	Estradiol	2
Mature	Estradiol	1
Mature	Estradiol	1
Mature	Estradiol	1
Mature	Estradiol	2
Mature	Estradiol	1
Mature	Estradiol	3
